# Atomistic TCR-ligand interactions shape memory T-cell differentiation

**DOI:** 10.1101/2025.11.05.686789

**Authors:** Aoi Akitsu, Kemin Tan, Robert J. Mallis, Matthew A. Booker, Jonathan S. Duke-Cohan, Kristine N. Brazin, Evan H. Kirkpatrick, Andrew N. Parkins, Amelia G. Seabury, Sarita Aryal, Vincenzo Cinella, Jonathan J. Lee, Kaveri I. Uberoy, Jenna K. Koenig, Matthew Biddle, Cameron M. Messier, Patrick H. Lizotte, Michael Y. Tolstorukov, Wonmuk Hwang, Matthew J. Lang, Ellis L. Reinherz

## Abstract

Memory CD8⁺ T cells provide durable protection against recurrent infection and cancer, but how distinct memory fates are specified remains unclear. Here, we define the functional landscape of 242 murine CD8⁺ TCRαβ clonotypes specific for influenza NP_366–374_/H-2Dᵇ ligand (pMHC) by integrating single-cell transcriptomics and TCR sequencing with force-dependent biophysics, structural analysis, and in vivo investigation of memory development. Fate essentially tracks with TCR mechanotransduction: T_CM_-associated clonotypes preferentially engage pMHC through TCRβ, whereas T_EM_-associated clonotypes preferentially engage through TCRα. Clonotypes with balanced, bipolar signaling generate both memory subsets, optimize expansion, and display broad heterosubtypic crossreactivity but with exhaustion susceptibility. In contrast, diverse T_CM_ clonotypes are largely clonal singlets with considerable mutant-epitope recognition in aggregate and stemness preservation, revealing complementary strategies for immunodefense coverage. Atomistically, subtle pMHC contact differences and load transmission through the TCR holoreceptor appear to tune phosphorylation, memory differentiation, and functional durability, features applicable to adoptive T-cell immunotherapies.
