## Supplementary material for "Atomistic TCR-ligand interactions shape memory T-cell differentiation": Data S2

### Sheet: Data S2. Clonotype list
clonotype	cell.num	va.gene	ja.gene	cdr3a	cdr3a.nt	vb.gene	jb.gene	cdr3b	cdr3b.nt	has_tcrdist
CT_1	863	TRAV12-2	TRAJ31	CAPNSNNRIFF	TGTGCCCCCAATAGCAATAACAGAATCTTCTTT	TRBV13-1	TRBJ2-2	CASKGGGVTGQLYF	TGTGCCAGTAAGGGGGGGGGCGTCACCGGGCAGCTCTACTTT	TRUE
CT_2	492	TRAV4D-4	TRAJ13	CAASNSGTYQRF	TGTGCTGCCTCAAATTCTGGGACTTACCAGAGGTTT	TRBV13-1	TRBJ1-1	CASSARTANTEVFF	TGTGCCAGCAGTGCCCGGACAGCAAACACAGAAGTCTTCTTT	TRUE
CT_3	431	TRAV16N	TRAJ38	CAMREAVGDNSKLIW	TGTGCTATGAGAGAGGCTGTTGGTGACAACAGTAAGCTGATTTGG	TRBV13-1	TRBJ2-2	CASKGGGNTGQLYF	TGTGCCAGCAAAGGCGGGGGGAACACCGGGCAGCTCTACTTT	TRUE
CT_4	415	TRAV4D-4	TRAJ13	CAASNSGTYQRF	TGTGCTGCTTCAAATTCTGGGACTTACCAGAGGTTT	TRBV13-1	TRBJ1-1	CASSARTANTEVFF	TGTGCCAGCAGTGCCAGGACAGCAAACACAGAAGTCTTCTTT	TRUE
CT_5	362	TRAV16	TRAJ53	CAMREGKGGGSNYKLTF	TGTGCTATGAGAGAGGGGAAAGGTGGAGGCAGCAATTACAAACTGACATTT	TRBV5	TRBJ2-7	CASSQDLGGRYEQYF	TGTGCCAGCAGCCAAGATCTGGGGGGGCGTTATGAACAGTACTTC	TRUE
CT_6	329	TRAV16N	TRAJ42	CAMRVSGGSNAKLTF	TGTGCTATGAGAGTTTCTGGAGGAAGCAATGCAAAGCTAACCTTC	TRBV13-1	TRBJ2-2	CASSGGSNTGQLYF	TGTGCCAGCAGTGGGGGTTCAAACACCGGGCAGCTCTACTTT	TRUE
CT_7	276	TRAV16	TRAJ53	CAMREGKGGGSNYKLTF	TGTGCTATGAGAGAGGGCAAGGGTGGAGGCAGCAATTACAAACTGACATTT	TRBV5	TRBJ2-7	CASSQDLGGVYEQYF	TGTGCCAGCAGCCAAGATCTCGGGGGGGTCTATGAACAGTACTTC	TRUE
CT_8	271	TRAV16N	TRAJ24	CAMRTASLGKLQF	TGTGCTATGAGAACTGCCAGTTTGGGGAAACTGCAGTTT	TRBV13-1	TRBJ2-2	CASSGGSNTGQLYF	TGTGCCAGCAGTGGGGGGTCAAACACCGGGCAGCTCTACTTT	TRUE
CT_9	234	TRAV16N	TRAJ13	CAMRGNSGTYQRF	TGTGCTATGAGAGGAAATTCTGGGACTTACCAGAGGTTT	TRBV13-1	TRBJ2-2	CASSGGSNTGQLYF	TGTGCCAGCAGTGGGGGATCAAACACCGGGCAGCTCTACTTT	TRUE
CT_11	172	TRAV16	TRAJ53	CAMREGRGGGSNYKLTF	TGTGCTATGAGAGAGGGCCGCGGTGGAGGCAGCAATTACAAACTGACATTT	TRBV5	TRBJ2-7	CASSQDLGGLYEQYF	TGTGCCAGCAGCCAAGACCTGGGGGGCCTCTATGAACAGTACTTC	TRUE
CT_12	169	TRAV7-4	TRAJ56	CAAILATGGNNKLTF	TGTGCAGCTATCTTGGCTACTGGAGGCAATAATAAGCTGACTTTT	TRBV1	TRBJ1-6	CTCSADRRNSYNSPLYF	TGCACCTGCAGTGCAGATCGCAGAAATTCCTATAATTCGCCCCTCTACTTT	TRUE
CT_13	164	TRAV10	TRAJ31	CAASDSNNRIFF	TGTGCAGCAAGCGACAGCAATAACAGAATCTTCTTT	TRBV19	TRBJ2-4	CASRDWRQNTLYF	TGTGCCAGCAGAGACTGGCGCCAAAACACCTTGTACTTT	TRUE
CT_15	158	TRAV16N	TRAJ37	CAMRVKGNTGKLIF	TGTGCTATGAGAGTAAAAGGCAATACCGGAAAACTCATCTTT	TRBV19	TRBJ2-3	CASSPLGGGAETLYF	TGTGCCAGCAGCCCACTGGGGGGGGGGGCAGAAACGCTGTATTTT	TRUE
CT_20	107	TRAV16	TRAJ53	CAMREGKGGGSNYKLTF	TGTGCTATGAGAGAGGGCAAGGGTGGAGGCAGCAATTACAAACTGACATTT	TRBV5	TRBJ2-7	CASSQELGGRYEQYF	TGTGCCAGCAGCCAAGAACTGGGGGGGCGCTATGAACAGTACTTC	TRUE
CT_22	63	TRAV16N	TRAJ42	CAMRVSGGSNAKLTF	TGTGCTATGAGGGTCTCTGGAGGAAGCAATGCAAAGCTAACCTTC	TRBV13-1	TRBJ2-2	CASSGGSNTGQLYF	TGTGCCAGCAGTGGGGGGTCAAACACCGGGCAGCTCTACTTT	TRUE
CT_24	58	TRAV16	TRAJ42	CAMRTSGGSNAKLTF	TGTGCTATGAGAACCTCTGGAGGAAGCAATGCAAAGCTAACCTTC	TRBV13-1	TRBJ2-2	CASSGGSNTGQLYF	TGTGCCAGCAGTGGGGGGTCAAACACCGGGCAGCTCTACTTT	TRUE
CT_25	55	TRAV16	TRAJ42	CAMRVSGGSNAKLTF	TGTGCTATGAGAGTCTCTGGAGGAAGCAATGCAAAGCTAACCTTC	TRBV13-1	TRBJ2-2	CASSGGSNTGQLYF	TGTGCCAGCAGTGGCGGGTCAAACACCGGGCAGCTCTACTTT	TRUE
CT_27	54	TRAV9N-4	TRAJ31	CALSMSSNNRIFF	TGTGCTCTGAGCATGAGTAGCAATAACAGAATCTTCTTT	TRBV16	TRBJ2-7	CASSLARQGKYF	TGTGCAAGCAGCTTAGCTCGCCAGGGCAAGTACTTC	TRUE
CT_28	52	TRAV16	TRAJ53	CAMREGRGGGSNYKLTF	TGTGCTATGAGAGAGGGCCGAGGTGGAGGCAGCAATTACAAACTGACATTT	TRBV5	TRBJ2-7	CASSQDLGGLYEQYF	TGTGCCAGCAGCCAAGACCTGGGGGGCCTCTATGAACAGTACTTC	TRUE
CT_29	51	TRAV7D-3	TRAJ32	CAVMNYGSSGNKLIF	TGTGCAGTGATGAATTATGGGAGCAGTGGCAACAAGCTCATCTTT	TRBV2	TRBJ1-6	CASSQDRRGSYNSPLYF	TGTGCCAGCAGCCAAGATAGGAGGGGTTCCTATAATTCGCCCCTCTACTTT	TRUE
CT_30	50	TRAV16	TRAJ53	CAMREGRGGGSNYKLTF	TGTGCTATGAGAGAGGGCCGGGGTGGAGGCAGCAATTACAAACTGACATTT	TRBV5	TRBJ2-7	CASSQDLGGRYEQYF	TGTGCCAGCAGCCAAGATCTGGGGGGGCGCTATGAACAGTACTTC	TRUE
CT_33	40	TRAV16	TRAJ42	CAMRVAGGSNAKLTF	TGTGCTATGAGAGTAGCTGGAGGAAGCAATGCAAAGCTAACCTTC	TRBV13-1	TRBJ2-2	CASSGGSNTGQLYF	TGTGCCAGCAGTGGGGGATCAAACACCGGGCAGCTCTACTTT	TRUE
CT_34	34	TRAV16N	TRAJ42	CAMRRSGGSNAKLTF	TGTGCTATGAGACGTTCTGGAGGAAGCAATGCAAAGCTAACCTTC	TRBV13-1	TRBJ2-2	CASSGGGNTGQLYF	TGTGCCAGCAGTGGGGGGGGCAACACCGGGCAGCTCTACTTT	TRUE
CT_35	33	TRAV16N	TRAJ27	CAMREANTGKLTF	TGTGCTATGAGAGAGGCCAATACAGGCAAATTAACCTTT	TRBV13-1	TRBJ2-2	CASRGGSNTGQLYF	TGTGCCAGCAGAGGGGGCTCAAACACCGGGCAGCTCTACTTT	TRUE
CT_44	23	TRAV16N	TRAJ42	CAMRVSGGSNAKLTF	TGTGCTATGAGAGTCTCTGGAGGAAGCAATGCAAAGCTAACCTTC	TRBV13-1	TRBJ2-2	CASSGGSNTGQLYF	TGTGCCAGCAGTGGGGGGTCAAACACCGGGCAGCTCTACTTT	TRUE
CT_42	22	TRAV7N-6	TRAJ15	CAVSMNQGGRALIF	TGTGCAGTGAGCATGAACCAGGGAGGCAGAGCTCTGATATTT	TRBV5	TRBJ2-1	CASSQDRWGNYAEQFF	TGTGCCAGCAGCCAAGATCGCTGGGGGAACTATGCTGAGCAGTTCTTC	TRUE
CT_46	21	TRAV12D-1	TRAJ45	CALSERTEGADRLTF	TGTGCTCTGAGTGAAAGGACAGAAGGTGCAGATAGACTCACCTTT	TRBV5	TRBJ2-7	CASSQDLGGRYEQYF	TGTGCCAGCAGCCAAGATCTGGGGGGGCGCTATGAACAGTACTTC	TRUE
CT_47	20	TRAV8D-1	TRAJ12	CASRTGGYKVVF	TGTGCTAGTCGGACTGGAGGCTATAAAGTGGTCTTT	TRBV12-1	TRBJ2-7	CASSLGPSSYEQYF	TGTGCCAGCTCTCTCGGACCTAGCTCCTATGAACAGTACTTC	TRUE
CT_48	18	TRAV16N	TRAJ17	CAMRDPNSAGNKLTF	TGTGCTATGAGAGACCCTAACAGTGCAGGGAACAAGCTAACTTTT	TRBV13-1	TRBJ2-2	CASRGGSNTGQLYF	TGTGCCAGCAGAGGGGGGTCAAACACCGGGCAGCTCTACTTT	TRUE
CT_50	18	TRAV4D-4	TRAJ6	CAAALTSGGNYKPTF	TGTGCTGCTGCATTAACCTCAGGAGGAAACTACAAACCTACGTTT	TRBV2	TRBJ1-1	CASSPRTRNTEVFF	TGTGCCAGCAGCCCTAGGACAAGAAACACAGAAGTCTTCTTT	TRUE
CT_49	17	TRAV16N	TRAJ42	CAMRVSGGSNAKLTF	TGTGCTATGAGAGTTTCTGGAGGAAGCAATGCAAAGCTAACCTTC	TRBV13-1	TRBJ2-2	CASSGGSNTGQLYF	TGTGCCAGCAGTGGGGGATCAAACACCGGGCAGCTCTACTTT	TRUE
CT_52	16	TRAV4D-4	TRAJ44	CAARGPGSGGKLTL	TGTGCTGCTCGGGGGCCTGGCAGTGGTGGAAAACTCACTTTG	TRBV13-3	TRBJ1-1	CASRDSANTEVFF	TGTGCCAGCAGGGACAGCGCAAACACAGAAGTCTTCTTT	TRUE
CT_55	16	TRAV16D-DV11	TRAJ28	CAMREGTGTGSNRLTF	TGTGCTATGAGAGAGGGGACAGGCACTGGGAGTAACAGGCTCACTTTT	TRBV13-1	TRBJ2-2	CASSGGSNTGQLYF	TGTGCCAGCAGTGGGGGGTCAAACACCGGGCAGCTCTACTTT	TRUE
CT_56	16	TRAV16	TRAJ53	CAMREGKGGGSNYKLTF	TGTGCTATGAGAGAGGGCAAGGGTGGAGGCAGCAATTACAAACTGACATTT	TRBV5	TRBJ2-7	CASSQDLGGRYEQYF	TGTGCCAGCAGCCAAGATCTGGGGGGGCGCTATGAACAGTACTTC	TRUE
CT_54	15	TRAV9D-3	TRAJ17	CAVSMTNSAGNKLTF	TGTGCTGTGAGCATGACTAACAGTGCAGGGAACAAGCTAACTTTT	TRBV13-1	TRBJ2-2	CASRGGSNTGQLYF	TGTGCCAGCAGGGGGGGGTCAAACACCGGGCAGCTCTACTTT	TRUE
CT_58	15	TRAV16N	TRAJ27	CAMREGGTGKLTF	TGTGCTATGAGAGAGGGAGGTACAGGCAAATTAACCTTT	TRBV13-1	TRBJ2-2	CASRGGSNTGQLYF	TGTGCCAGCAGGGGGGGGTCAAACACCGGGCAGCTCTACTTT	TRUE
CT_59	14	TRAV16N	TRAJ15	CAMRDYQGGRALIF	TGTGCTATGAGAGATTACCAGGGAGGCAGAGCTCTGATATTT	TRBV13-1	TRBJ2-1	CASSGGGRSAEQFF	TGTGCCAGCAGTGGTGGGGGGAGGAGTGCTGAGCAGTTCTTC	TRUE
CT_64	11	TRAV4-4-DV10	TRAJ49	CAARRPGYQNFYF	TGTGCTGCGAGGCGGCCGGGTTACCAGAACTTCTATTTT	TRBV13-1	TRBJ1-1	CASSDARQTEVFF	TGTGCCAGCAGTGATGCAAGGCAAACAGAAGTCTTCTTT	TRUE
CT_62	10	TRAV10D	TRAJ2	CAASWGGLSGKLTF	TGTGCAGCAAGCTGGGGAGGACTAAGTGGTAAATTAACATTC	TRBV14	TRBJ1-1	CASSRDRGRGEVFF	TGTGCCAGCAGTCGGGACAGGGGGCGCGGAGAAGTCTTCTTT	TRUE
CT_67	10	TRAV7-4	TRAJ22	CAASPSSGSWQLIF	TGTGCAGCTAGCCCATCTTCTGGCAGCTGGCAACTCATCTTT	TRBV2	TRBJ1-6	CASSQDRRNSYNSPLYF	TGTGCCAGCAGCCAAGATCGAAGGAATTCCTATAATTCGCCCCTCTACTTT	TRUE
CT_68	10	TRAV3D-3	TRAJ9	CAVSDVGYKLTF	TGCGCAGTCAGTGATGTGGGCTACAAACTTACCTTC	TRBV2	TRBJ1-6	CASSQDRRNSYNSPLYF	TGTGCCAGCAGCCAAGATAGGAGGAATTCCTATAATTCGCCCCTCTACTTT	TRUE
CT_61	9	TRAV16N	TRAJ42	CAMRGSGGSNAKLTF	TGTGCTATGAGAGGGTCTGGAGGAAGCAATGCAAAGCTAACCTTC	TRBV13-1	TRBJ2-2	CASSGGSNTGQLYF	TGTGCCAGCAGTGGGGGGTCAAACACCGGGCAGCTCTACTTT	TRUE
CT_70	9	TRAV16N	TRAJ42	CAMRRGEGSNAKLTF	TGTGCTATGAGAAGGGGGGAAGGAAGCAATGCAAAGCTAACCTTC	TRBV13-1	TRBJ2-2	CASSGGSNTGQLYF	TGTGCCAGCAGTGGGGGGTCAAACACCGGGCAGCTCTACTTT	TRUE
CT_71	8	TRAV8-1	TRAJ12	CATRTGGYKVVF	TGTGCTACTCGGACTGGAGGCTATAAAGTGGTCTTT	TRBV12-1	TRBJ2-7	CASSLGPSSYEQYF	TGTGCCAGCTCTCTGGGACCTAGCTCCTATGAACAGTACTTC	TRUE
CT_73	8	TRAV4D-4	TRAJ30	CAAVDTNAYKVIF	TGTGCTGCTGTTGACACAAATGCTTACAAAGTCATCTTT	TRBV5	TRBJ1-5	CASSPRGVNQAPLF	TGTGCCAGCAGCCCCCGCGGGGTCAACCAGGCTCCGCTTTTT	TRUE
CT_76	8	TRAV16D-DV11	TRAJ42	CAMRVSGGSNAKLTF	TGTGCTATGAGAGTTTCTGGAGGAAGCAATGCAAAGCTAACCTTC	TRBV13-1	TRBJ2-2	CASSGGGNTGQLYF	TGTGCCAGCAGTGGAGGGGGGAACACCGGGCAGCTCTACTTT	TRUE
CT_77	7	TRAV16D-DV11	TRAJ37	CAMREGNTGKLIF	TGTGCTATGAGAGAGGGCAATACCGGAAAACTCATCTTT	TRBV13-1	TRBJ2-2	CASRGGANTGQLYF	TGTGCCAGCAGGGGGGGCGCGAACACCGGGCAGCTCTACTTT	TRUE
CT_78	7	TRAV16	TRAJ58	CAMREGQGTGSKLSF	TGTGCTATGAGAGAGGGCCAGGGCACTGGGTCTAAGCTGTCATTT	TRBV13-1	TRBJ2-2	CASRGGGNTGQLYF	TGTGCCAGCAGAGGGGGGGGCAACACCGGGCAGCTCTACTTT	TRUE
CT_79	7	TRAV6-4	TRAJ43	CALVNNNNAPRF	TGTGCTCTGGTTAATAACAACAATGCCCCACGATTT	TRBV5	TRBJ2-5	CASSQGLGGRGTQYF	TGTGCCAGCAGCCAGGGACTGGGGGGGCGGGGCACCCAGTACTTT	TRUE
CT_82	6	TRAV13-1	TRAJ44	CALSPPLTGSGGKLTL	TGTGCTCTCTCTCCCCCGCTTACTGGCAGTGGTGGAAAACTCACTTTG	TRBV15	TRBJ2-1	CASRGTGGARAEQFF	TGTGCCAGCAGAGGGACTGGGGGGGCGAGAGCTGAGCAGTTCTTC	TRUE
CT_84	6	TRAV7-4	TRAJ22	CAASPSSGSWQLIF	TGTGCAGCTAGTCCATCTTCTGGCAGCTGGCAACTCATCTTT	TRBV2	TRBJ1-6	CASSQDRRNSYNSPLYF	TGTGCCAGCAGCCAAGATAGAAGGAATTCCTATAATTCGCCCCTCTACTTT	TRUE
CT_85	6	TRAV8N-2	TRAJ22	CATVLSSGSWQLIF	TGTGCTACTGTCTTATCTTCTGGCAGCTGGCAACTCATCTTT	TRBV17	TRBJ2-4	CASSRWGQKNTLYF	TGTGCTAGCAGTAGATGGGGACAGAAAAACACCTTGTACTTT	TRUE
CT_89	6	TRAV12-2	TRAJ31	CAPNSNNRIFF	TGTGCCCCCAATAGCAATAACAGAATCTTCTTT	TRBV13-1	TRBJ2-2	CASSGGSNTGQLYF	TGTGCCAGCAGTGGGGGGTCAAACACCGGGCAGCTCTACTTT	TRUE
CT_94	5	TRAV12-2	TRAJ31	CAPNSNNRIFF	TGTGCCCCCAATAGCAATAACAGAATCTTCTTT	TRBV13-1	TRBJ2-2	CASSGGSNTGQLYF	TGTGCCAGCAGTGGGGGATCAAACACCGGGCAGCTCTACTTT	TRUE
CT_95	5	TRAV16	TRAJ43	CAMSSQGRNNNAPRF	TGTGCTATGAGCTCCCAGGGACGTAACAACAATGCCCCACGATTT	TRBV5	TRBJ1-5	CASSQDIRTSNQAPLF	TGTGCCAGCAGCCAAGATATAAGGACATCCAACCAGGCTCCGCTTTTT	TRUE
CT_100	5	TRAV8-1	TRAJ32	CATGYGSSGNKLIF	TGTGCTACGGGTTATGGGAGCAGTGGCAACAAGCTCATCTTT	TRBV13-3	TRBJ2-7	CASRDWESSYEQYF	TGTGCCAGCAGGGACTGGGAGAGCTCCTATGAACAGTACTTC	TRUE
CT_103	5	TRAV16N	TRAJ17	CAMRDNSAGNKLTF	TGTGCTATGAGAGATAACAGTGCAGGGAACAAGCTAACTTTT	TRBV13-1	TRBJ2-2	CASSGGARTGQLYF	TGTGCCAGCAGTGGGGGGGCTCGCACCGGGCAGCTCTACTTT	TRUE
CT_104	5	TRAV13-1	TRAJ21	CYNVLYF	TGTTACAACGTGCTTTACTTC	TRBV5	TRBJ2-7	CASSRGGTGGLYEQYF	TGTGCCAGCAGCCGCGGTGGGACTGGGGGCCTTTATGAACAGTACTTC	TRUE
CT_105	5	TRAV16D-DV11	TRAJ13	CAMREGRSGTYQRF	TGTGCTATGAGAGAGGGCCGGTCTGGGACTTACCAGAGGTTT	TRBV13-1	TRBJ2-2	CASSGGGNTGQLYF	TGTGCCAGCAGTGGGGGGGGAAACACCGGGCAGCTCTACTTT	TRUE
CT_114	4	TRAV12-3,TRAV12-2	TRAJ31	CAQNSNNRIFF	TGTGCTCAGAATAGCAATAACAGAATCTTCTTT	TRBV13-1	TRBJ2-2	CASKGGGYTGQLYF	TGTGCCAGCAAAGGGGGGGGATACACCGGGCAGCTCTACTTT	TRUE
CT_119	4	TRAV7N-4	TRAJ22	CAVRVASSGSWQLIF	TGTGCAGTTAGGGTTGCATCTTCTGGCAGCTGGCAACTCATCTTT	TRBV2	TRBJ1-6	CASSQDRRSSYNSPLYF	TGTGCCAGCAGCCAAGATCGCAGATCTTCCTATAATTCGCCCCTCTACTTT	TRUE
CT_123	4	TRAV4-4-DV10	TRAJ45	CAARTEGADRLTF	TGTGCTGCCCGTACAGAAGGTGCAGATAGACTCACCTTT	TRBV13-1	TRBJ1-1	CASRDSANTEVFF	TGTGCCAGCAGGGACAGTGCAAACACAGAAGTCTTCTTT	TRUE
CT_126	4	TRAV9N-4	TRAJ31	CALNPNSNNRIFF	TGTGCTCTGAATCCGAATAGCAATAACAGAATCTTCTTT	TRBV16	TRBJ2-5	CASSLARDTQYF	TGTGCAAGCAGCTTAGCGCGAGACACCCAGTACTTT	TRUE
CT_127	4	TRAV16	TRAJ53	CAMREGRGGGSNYKLTF	TGTGCTATGAGAGAGGGCCGAGGTGGAGGCAGCAATTACAAACTGACATTT	TRBV5	TRBJ2-7	CASSQDLGGLYEQYF	TGTGCCAGCAGCCAAGATTTGGGGGGGCTCTATGAACAGTACTTC	TRUE
CT_129	3	TRAV4D-4	TRAJ13	CAASNSGTYQRF	TGTGCTGCGTCAAATTCTGGGACTTACCAGAGGTTT	TRBV13-1	TRBJ1-1	CASSQRTANTEVFF	TGTGCCAGCAGTCAACGGACAGCAAACACAGAAGTCTTCTTT	TRUE
CT_131	3	TRAV7N-6	TRAJ7	CAVNNYSNNRLTL	TGTGCAGTGAACAACTACAGCAACAACAGACTTACTTTG	TRBV2	TRBJ1-6	CASSQDRRNSYNSPLYF	TGTGCCAGCAGCCAAGATAGGAGGAATTCCTATAATTCGCCCCTCTACTTT	TRUE
CT_132	3	TRAV3D-3	TRAJ12	CAVRAGGYKVVF	TGCGCAGTCAGGGCTGGAGGCTATAAAGTGGTCTTT	TRBV12-1	TRBJ2-7	CASSLGPSSYEQYF	TGTGCCAGCTCTCTCGGGCCTAGCTCCTATGAACAGTACTTC	TRUE
CT_134	3	TRAV7D-2	TRAJ26	CAALNYAQGLTF	TGTGCAGCCCTTAACTATGCCCAGGGATTAACCTTC	TRBV15	TRBJ1-1	CASRDSKNTEVFF	TGTGCCAGTCGGGACAGTAAGAACACAGAAGTCTTCTTT	TRUE
CT_117	3	TRAV12-2	TRAJ31	CAPNSNNRIFF	TGTGCCCCCAATAGCAATAACAGAATCTTCTTT	TRBV13-1	TRBJ2-2	CASSGGSNTGQLYF	TGTGCCAGCAGTGGGGGTTCAAACACCGGGCAGCTCTACTTT	TRUE
CT_136	3	TRAV16N	TRAJ17	CAMRETNSAGNKLTF	TGTGCTATGAGAGAGACTAACAGTGCAGGGAACAAGCTAACTTTT	TRBV13-1	TRBJ2-2	CASKGGGNTGQLYF	TGTGCCAGCAAGGGGGGGGGCAACACCGGGCAGCTCTACTTT	TRUE
CT_137	3	TRAV16N	TRAJ15	CAMREAKRGRALIF	TGTGCTATGAGAGAGGCCAAACGAGGCAGAGCTCTGATATTT	TRBV13-1	TRBJ2-2	CASSGGANTGQLYF	TGTGCCAGCAGTGGGGGGGCAAACACCGGGCAGCTCTACTTT	TRUE
CT_138	3	TRAV21-DV12	TRAJ56	CILRVEGATGGNNKLTF	TGTATCCTGAGAGTAGAGGGGGCTACTGGAGGCAATAATAAGCTGACTTTT	TRBV5	TRBJ2-4	CASSQGWGRNTLYF	TGTGCCAGCAGCCAAGGCTGGGGGAGAAACACCTTGTACTTT	TRUE
CT_139	3	TRAV7-4	TRAJ32	CAARHYGSSGNKLIF	TGTGCAGCTAGGCATTATGGGAGCAGTGGCAACAAGCTCATCTTT	TRBV1	TRBJ1-6	CTCSADLRNSYNSPLYF	TGCACCTGCAGTGCAGATCTCAGAAATTCCTATAATTCGCCCCTCTACTTT	TRUE
CT_140	3	TRAV7N-6	TRAJ15	CAVRSQGGRALIF	TGTGCAGTGAGGAGCCAGGGAGGCAGAGCTCTGATATTT	TRBV29	TRBJ1-6	CASSLSGGFSYNSPLYF	TGTGCTAGCAGTTTATCGGGGGGGTTTTCCTATAATTCGCCCCTCTACTTT	TRUE
CT_99	3	TRAV3-3	TRAJ23	CAVSARGYNQGKLIF	TGCGCAGTCAGTGCAAGGGGGTATAACCAGGGGAAGCTTATCTTT	TRBV20	TRBJ1-6	CGARDGGSPLYF	TGTGGTGCTAGGGATGGGGGTTCGCCCCTCTACTTT	TRUE
CT_142	3	TRAV5D-4	TRAJ28	CAASEPGTGSNRLTF	TGTGCTGCAAGTGAACCAGGCACTGGGAGTAACAGGCTCACTTTT	TRBV13-1	TRBJ2-2	CASKGGGNTGQLYF	TGTGCCAGCAAGGGGGGGGGCAACACCGGGCAGCTCTACTTT	TRUE
CT_146	3	TRAV16N	TRAJ24	CAMRERTASLGKLQF	TGTGCTATGAGAGAGAGAACTGCCAGTTTGGGGAAACTGCAGTTT	TRBV5	TRBJ2-7	CASSQEMGGRAEQYF	TGTGCCAGCAGCCAAGAAATGGGGGGGCGCGCTGAACAGTACTTC	TRUE
CT_110	2	TRAV12-2	TRAJ31	CAPNSNNRIFF	TGTGCCCCCAATAGCAATAACAGAATCTTCTTT	TRBV13-1	TRBJ1-1	CASSARTANTEVFF	TGTGCCAGCAGTGCCAGGACAGCAAACACAGAAGTCTTCTTT	TRUE
CT_147	2	TRAV16N	TRAJ37	CAMRAGNTGKLIF	TGTGCTATGAGGGCAGGCAATACCGGAAAACTCATCTTT	TRBV13-1	TRBJ2-2	CASRGGANTGQLYF	TGTGCCAGCAGGGGGGGGGCAAACACCGGGCAGCTCTACTTT	TRUE
CT_148	2	TRAV16N	TRAJ42	CAMRNSGGSNAKLTF	TGTGCTATGAGAAATTCTGGAGGAAGCAATGCAAAGCTAACCTTC	TRBV13-1	TRBJ2-2	CASSGGSNTGQLYF	TGTGCCAGCAGTGGCGGATCAAACACCGGGCAGCTCTACTTT	TRUE
CT_149	2	TRAV8-1	TRAJ12	CATRTGGYKVVF	TGTGCTACCCGGACTGGAGGCTATAAAGTGGTCTTT	TRBV12-1	TRBJ2-7	CASSTGPSSYEQYF	TGTGCCAGCTCTACCGGGCCCAGCTCCTATGAACAGTACTTC	TRUE
CT_150	2	TRAV4D-4	TRAJ30	CAAPDTNAYKVIF	TGTGCTGCCCCCGACACAAATGCTTACAAAGTCATCTTT	TRBV5	TRBJ1-5	CASSPRGVNQAPLF	TGTGCCAGCAGCCCCCGCGGGGTCAACCAGGCTCCGCTTTTT	TRUE
CT_153	2	TRAV10N	TRAJ31	CAASDSNNRIFF	TGTGCAGCAAGCGATAGCAATAACAGAATCTTCTTT	TRBV19	TRBJ2-4	CASRDWRENTLYF	TGTGCCAGCCGGGACTGGAGAGAAAACACCTTGTACTTT	TRUE
CT_155	2	TRAV12-2	TRAJ31	CALSDHNRIFF	TGTGCTTTGAGTGATCATAACAGAATCTTCTTT	TRBV29	TRBJ2-4	CASSTRGGQNTLYF	TGTGCTAGCAGTACCAGGGGGGGTCAAAACACCTTGTACTTT	TRUE
CT_156	2	TRAV16N	TRAJ31	CAMRAGSNNRIFF	TGTGCTATGAGAGCAGGTAGCAATAACAGAATCTTCTTT	TRBV13-1	TRBJ2-2	CASKGGGNTGQLYF	TGTGCCAGCAAGGGGGGGGGCAACACCGGGCAGCTCTACTTT	TRUE
CT_157	2	TRAV7-3	TRAJ32	CAVGNYGSSGNKLIF	TGTGCAGTGGGGAATTATGGGAGCAGTGGCAACAAGCTCATCTTT	TRBV2	TRBJ1-6	CASSQDRRNSYNSPLYF	TGTGCCAGCAGCCAAGATAGGAGGAATTCCTATAATTCGCCCCTCTACTTT	TRUE
CT_159	2	TRAV8-1	TRAJ12	CASRIGGYKVVF	TGTGCTAGCCGAATTGGAGGCTATAAAGTGGTCTTT	TRBV12-1	TRBJ2-7	CASSSGPSSYEQYF	TGTGCCAGCTCTTCCGGACCGAGCTCCTATGAACAGTACTTC	TRUE
CT_162	2	TRAV12D-2	TRAJ24	CALRGTASLGKLQF	TGTGCTTTGAGGGGCACTGCCAGTTTGGGGAAACTGCAGTTT	TRBV5	TRBJ2-7	CASSQDAGLGSSYEQYF	TGTGCCAGCAGCCAAGATGCGGGACTGGGGAGCTCCTATGAACAGTACTTC	TRUE
CT_164	2	TRAV9D-3	TRAJ26	CAVSVVYAQGLTF	TGTGCTGTGAGCGTTGTCTATGCCCAGGGATTAACCTTC	TRBV2	TRBJ2-2	CASSQGTGGAPGQLYF	TGTGCCAGCAGCCAGGGGACTGGGGGGGCGCCCGGGCAGCTCTACTTT	TRUE
CT_167	2	TRAV16N	TRAJ32	CAMREGRGYGSSGNKLIF	TGTGCTATGAGAGAGGGACGGGGTTATGGGAGCAGTGGCAACAAGCTCATCTTT	TRBV31	TRBJ2-7	CAWSLAGYEQYF	TGTGCCTGGAGTCTAGCGGGGTATGAACAGTACTTC	TRUE
CT_168	2	TRAV4-4-DV10	TRAJ53	CAALNSGGSNYKLTF	TGTGCTGCTCTCAACAGTGGAGGCAGCAATTACAAACTGACATTT	TRBV10	TRBJ2-4	CASKDWGQNTLYF	TGTGCCAGCAAGGACTGGGGTCAAAACACCTTGTACTTT	TRUE
CT_169	2	TRAV3D-3	TRAJ7	CAVRVYSNNRLTL	TGCGCAGTCAGAGTCTACAGCAACAACAGACTTACTTTG	TRBV13-1	TRBJ1-1	CASSDAANTEVFF	TGTGCCAGCAGTGATGCTGCAAACACAGAAGTCTTCTTT	TRUE
CT_171	2	TRAV16D-DV11	TRAJ17	CAMRETNSAGNKLTF	TGTGCTATGAGAGAGACTAACAGTGCAGGGAACAAGCTAACTTTT	TRBV13-1	TRBJ2-2	CASKGGGATGQLYF	TGTGCCAGCAAAGGTGGGGGGGCCACCGGGCAGCTCTACTTT	TRUE
CT_172	2	TRAV5-4	TRAJ32	CAASAGSSGNKLIF	TGTGCTGCAAGTGCGGGGAGCAGTGGCAACAAGCTCATCTTT	TRBV19	TRBJ1-3	CASSQGKGNTLYF	TGTGCCAGCAGTCAGGGGAAGGGAAATACGCTCTATTTT	TRUE
CT_173	2	TRAV7-4	TRAJ56	CAASPATGGNNKLTF	TGTGCAGCTAGTCCTGCTACTGGAGGCAATAATAAGCTGACTTTT	TRBV1	TRBJ1-6	CTCSADRRNSYNSPLYF	TGCACCTGCAGTGCAGATCGCCGGAATTCCTATAATTCGCCCCTCTACTTT	TRUE
CT_178	2	TRAV16N	TRAJ42	CAMRSSGGSNAKLTF	TGTGCTATGAGGTCTTCTGGAGGAAGCAATGCAAAGCTAACCTTC	TRBV13-1	TRBJ2-2	CASSGGANTGQLYF	TGTGCCAGCAGCGGGGGCGCAAACACCGGGCAGCTCTACTTT	TRUE
CT_179	2	TRAV16N	TRAJ4	CAMSSGSFNKLTF	TGTGCTATGAGCTCTGGTAGCTTCAATAAGTTGACCTTT	TRBV13-3	TRBJ1-6	CASSDAGRASYNSPLYF	TGTGCCAGCAGTGATGCCGGCAGGGCTTCCTATAATTCGCCCCTCTACTTT	TRUE
CT_186	2	TRAV6-6	TRAJ53	CALGDKNSGGSNYKLTF	TGTGCTCTGGGTGATAAAAACAGTGGAGGCAGCAATTACAAACTGACATTT	TRBV31	TRBJ2-4	CAWSLWGGARNTLYF	TGTGCCTGGAGTCTCTGGGGGGGCGCGCGAAACACCTTGTACTTT	TRUE
CT_187	1	TRAV9-2	TRAJ31	CVLSASSNNRIFF	TGTGTTTTGAGCGCGAGCAGCAATAACAGAATCTTCTTT	TRBV16	TRBJ2-7	CASSLARDEQYF	TGTGCAAGCAGCTTAGCCAGGGATGAACAGTACTTC	TRUE
CT_189	1	TRAV3-1	TRAJ2	CAVSADTGGLSGKLTF	TGCGCAGTCAGTGCGGATACTGGAGGACTAAGTGGTAAATTAACATTC	TRBV12-2	TRBJ2-5	CASSLVLGGQDTQYF	TGTGCCAGCTCTCTCGTGTTGGGGGGGCAAGACACCCAGTACTTT	TRUE
CT_190	1	TRAV12D-2	TRAJ16	CALSDWASSGQKLVF	TGTGCTTTGAGTGATTGGGCTTCAAGTGGCCAGAAGCTGGTTTTT	TRBV29	TRBJ2-7	CASSNRYEQYF	TGTGCTAGCAGCAACAGGTATGAACAGTACTTC	TRUE
CT_191	1	TRAV16	TRAJ42	CAMRVSGGSNAKLTF	TGTGCTATGAGGGTTTCTGGAGGAAGCAATGCAAAGCTAACCTTC	TRBV13-1	TRBJ2-2	CASSGGANTGQLYF	TGTGCCAGCAGTGGAGGGGCTAACACCGGGCAGCTCTACTTT	TRUE
CT_194	1	TRAV7D-2	TRAJ6	CAAFLTSGGNYKPTF	TGTGCAGCATTCTTAACCTCAGGAGGAAACTACAAACCTACGTTT	TRBV13-1	TRBJ2-4	CASRASQNTLYF	TGTGCCAGCAGAGCTAGTCAAAACACCTTGTACTTT	TRUE
CT_195	1	TRAV7-3	TRAJ23	CAVMNYNQGKLIF	TGTGCAGTGATGAATTATAACCAGGGGAAGCTTATCTTT	TRBV2	TRBJ1-6	CASSQDRRNSYNSPLYF	TGTGCCAGCAGCCAAGATAGGAGGAATTCCTATAATTCGCCCCTCTACTTT	TRUE
CT_197	1	TRAV10N	TRAJ49	CAARNTGYQNFYF	TGTGCAGCAAGGAACACGGGTTACCAGAACTTCTATTTT	TRBV19	TRBJ1-6	CASSIGTGGSNSPLYF	TGTGCCAGCAGTATCGGGACAGGGGGCTCTAATTCGCCCCTCTACTTT	TRUE
CT_199	1	TRAV16N	TRAJ24	CAMRTASLGKLQF	TGTGCTATGAGAACTGCCAGTTTGGGGAAACTGCAGTTT	TRBV13-1	TRBJ2-2	CASSGGSNTGQLYF	TGTGCCAGCAGTGGGGGATCAAACACCGGGCAGCTCTACTTT	TRUE
CT_202	1	TRAV16N	TRAJ13	CAMRVNSGTYQRF	TGTGCTATGAGAGTAAATTCTGGGACTTACCAGAGGTTT	TRBV13-1	TRBJ2-2	CASSGGANTGQLYF	TGTGCCAGCAGTGGGGGAGCAAACACCGGGCAGCTCTACTTT	TRUE
CT_203	1	TRAV7D-2	TRAJ11	CAAGYDSGYNKLTF	TGTGCAGCAGGATATGACTCGGGATACAACAAACTCACTTTT	TRBV5	TRBJ2-3	CASSQEARGLAETLYF	TGTGCCAGCAGCCAAGAGGCCAGGGGGCTTGCAGAAACGCTGTATTTT	TRUE
CT_205	1	TRAV16	TRAJ47	CAMREGGDYANKMIF	TGTGCTATGAGAGAGGGCGGAGACTATGCAAACAAGATGATCTTT	TRBV5	TRBJ2-2	CASSQERTANTGQLYF	TGTGCCAGCAGCCAAGAAAGGACAGCAAACACCGGGCAGCTCTACTTT	TRUE
CT_208	1	TRAV12D-3	TRAJ23	CALRGNYNQGKLIF	TGTGCTCTGAGGGGGAATTATAACCAGGGGAAGCTTATCTTT	TRBV29	TRBJ2-7	CASSLSRGQGWYF	TGTGCTAGCAGTTTATCGAGGGGACAGGGGTGGTACTTC	TRUE
CT_209	1	TRAV9-2	TRAJ31	CVLSTNSNNRIFF	TGTGTTTTGAGCACCAATAGCAATAACAGAATCTTCTTT	TRBV12-2	TRBJ2-5	CASSPGLGGDTQYF	TGTGCCAGCTCCCCGGGACTGGGAGGGGACACCCAGTACTTT	TRUE
CT_210	1	TRAV14D-1	TRAJ30	CAAGGDTNAYKVIF	TGTGCAGCCGGCGGGGACACAAATGCTTACAAAGTCATCTTT	TRBV10	TRBJ2-2	CASSPLRTNTGQLYF	TGTGCCAGCAGTCCCCTGAGGACAAACACCGGGCAGCTCTACTTT	TRUE
CT_211	1	TRAV7D-2	TRAJ39	CAASNWNNAGAKLTF	TGTGCAGCAAGCAATTGGAATAATGCAGGTGCCAAGCTCACATTC	TRBV2	TRBJ1-6	CASSQDRRNSYNSPLYF	TGTGCCAGCAGCCAAGATAGACGAAATTCCTATAATTCGCCCCTCTACTTT	TRUE
CT_213	1	TRAV6-1	TRAJ31	CVLGDLRSNNRIFF	TGTGTTCTGGGTGATCTACGAAGCAATAACAGAATCTTCTTT	TRBV12-1	TRBJ1-4	CASSLGERLFF	TGTGCCAGCTCCCTGGGCGAAAGATTATTTTTC	TRUE
CT_215	1	TRAV9D-3	TRAJ17	CAVSMTNSAGNKLTF	TGTGCTGTGAGCATGACTAACAGTGCAGGGAACAAGCTAACTTTT	TRBV15	TRBJ2-5	CASSLGQNQDTQYF	TGTGCCAGCAGTTTAGGGCAAAACCAAGACACCCAGTACTTT	TRUE
CT_219	1	TRAV3-1	TRAJ40	CAVSADTGNYKYVF	TGCGCAGTCAGTGCGGATACAGGAAACTACAAATACGTCTTT	TRBV3	TRBJ1-2	CASSSLNSDYTF	TGTGCCAGCAGCTCCCTTAACTCCGACTACACCTTC	TRUE
CT_221	1	TRAV12-2	TRAJ50	CALSDRASSSFSKLVF	TGTGCTTTGAGTGATAGGGCATCCTCCTCCTTCAGCAAGCTGGTGTTT	TRBV3	TRBJ2-7	CASSVTGRGEQYF	TGTGCCAGCAGCGTGACAGGGAGAGGTGAACAGTACTTC	TRUE
CT_223	1	TRAV16N	TRAJ17	CAMRLSNSAGNKLTF	TGTGCTATGAGACTCTCTAACAGTGCAGGGAACAAGCTAACTTTT	TRBV13-1	TRBJ2-2	CASKAGGNTGQLYF	TGTGCCAGCAAAGCAGGGGGCAACACCGGGCAGCTCTACTTT	TRUE
CT_227	1	TRAV6-6	TRAJ31	CALDSNNRIFF	TGTGCTCTGGATAGCAATAACAGAATCTTCTTT	TRBV12-1	TRBJ2-3	CASSLTGRSAETLYF	TGTGCCAGCTCACTGACAGGACGTAGTGCAGAAACGCTGTATTTT	TRUE
CT_229	1	TRAV16N	TRAJ42	CAMRRSGGSNAKLTF	TGTGCTATGAGACGTTCTGGAGGAAGCAATGCAAAGCTAACCTTC	TRBV13-1	TRBJ2-2	CASSGGSNTGQLYF	TGTGCCAGCAGTGGGGGTTCAAACACCGGGCAGCTCTACTTT	TRUE
CT_231	1	TRAV16N	TRAJ42	CAMRYSGGSNAKLTF	TGTGCTATGAGGTATTCTGGAGGAAGCAATGCAAAGCTAACCTTC	TRBV13-1	TRBJ2-2	CASSGGSNTGQLYF	TGTGCCAGCAGTGGGGGTTCAAACACCGGGCAGCTCTACTTT	TRUE
CT_232	1	TRAV3D-3	TRAJ49	CAVSPGYQNFYF	TGCGCAGTCAGTCCGGGTTACCAGAACTTCTATTTT	TRBV12-1	TRBJ2-7	CASSPGTGGAYEQYF	TGTGCCAGCTCTCCCGGGACTGGGGGGGCCTATGAACAGTACTTC	TRUE
CT_233	1	TRAV16N	TRAJ42	CAMREDSGGSNAKLTF	TGTGCTATGAGAGAGGATTCTGGAGGAAGCAATGCAAAGCTAACCTTC	TRBV29	TRBJ2-4	CASSLGISQNTLYF	TGTGCTAGCAGTTTAGGGATTAGTCAAAACACCTTGTACTTT	TRUE
CT_235	1	TRAV6-7-DV9	TRAJ32	CALRNYGSSGNKLIF	TGTGCTCTGAGAAATTATGGGAGCAGTGGCAACAAGCTCATCTTT	TRBV13-1	TRBJ1-1	CASSESRNTEVFF	TGTGCCAGCAGTGAAAGTAGAAACACAGAAGTCTTCTTT	TRUE
CT_236	1	TRAV10	TRAJ26	CAASLNNYAQGLTF	TGTGCAGCAAGCTTAAATAACTATGCCCAGGGATTAACCTTC	TRBV20	TRBJ2-7	CGARDGAGEQYF	TGTGGTGCTAGGGATGGGGCTGGAGAACAGTACTTC	TRUE
CT_237	1	TRAV9-2	TRAJ27	CVLSARYTNTGKLTF	TGTGTTTTGAGCGCGCGGTACACCAATACAGGCAAATTAACCTTT	TRBV12-2	TRBJ2-7	CASSRYWGENEQYF	TGTGCCAGCTCACGTTACTGGGGGGAGAATGAACAGTACTTC	TRUE
CT_238	1	TRAV6N-6	TRAJ4	CALTSSGSFNKLTF	TGCGCTCTGACCTCATCTGGTAGCTTCAATAAGTTGACCTTT	TRBV31	TRBJ1-1	CAWSLGTSNTEVFF	TGTGCCTGGAGTCTTGGGACATCAAACACAGAAGTCTTCTTT	TRUE
CT_239	1	TRAV7N-6	TRAJ9	CAVSSNMGYKLTF	TGTGCAGTGAGCAGCAACATGGGCTACAAACTTACCTTC	TRBV10	TRBJ1-1	CASSTGTTNTEVFF	TGTGCCAGCAGCACCGGGACAACAAACACAGAAGTCTTCTTT	TRUE
CT_240	1	TRAV13-2	TRAJ43	CAMRNNNNAPRF	TGTGCTATGCGCAATAACAACAATGCCCCACGATTT	TRBV20	TRBJ2-7	CGARDGGGEQYF	TGTGGTGCTAGGGATGGAGGAGGGGAACAGTACTTC	TRUE
CT_241	1	TRAV16N	TRAJ37	CAMRVKGNTGKLIF	TGTGCTATGAGAGTAAAAGGCAATACCGGAAAACTCATCTTT	TRBV19	TRBJ2-3	CASSPLGGGAETLYF	TGTGCCAGCAGCCCCCTGGGGGGGGGGGCAGAAACGCTGTATTTT	TRUE
CT_243	1	TRAV13N-1	TRAJ49	CAMERRGYQNFYF	TGTGCTATGGAACGAAGGGGTTACCAGAACTTCTATTTT	TRBV1	TRBJ1-1	CTCSPDDTEVFF	TGCACCTGCAGTCCTGACGACACAGAAGTCTTCTTT	TRUE
CT_245	1	TRAV3D-3	TRAJ7	CAVRVYSNNRLTL	TGCGCAGTCAGAGTCTACAGCAACAACAGACTTACTTTG	TRBV13-1	TRBJ1-1	CASSDSANTEVFF	TGTGCCAGCAGTGACAGTGCAAACACAGAAGTCTTCTTT	TRUE
CT_247	1	TRAV14D-1	TRAJ6	CAASRASGGNYKPTF	TGTGCAGCAAGTCGGGCCTCAGGAGGAAACTACAAACCTACGTTT	TRBV19	TRBJ2-4	CASTRTGGSQNTLYF	TGTGCCAGCACCCGGACTGGGGGTAGTCAAAACACCTTGTACTTT	TRUE
CT_248	1	TRAV12-1	TRAJ22	CALASSGSWQLIF	TGTGCTCTGGCATCTTCTGGCAGCTGGCAACTCATCTTT	TRBV5	TRBJ2-7	CASSPRMGGRYEQYF	TGTGCCAGCAGCCCCCGTATGGGGGGGCGCTATGAACAGTACTTC	TRUE
CT_253	1	TRAV7D-2	TRAJ12	CAAGTGGYKVVF	TGTGCAGCCGGGACTGGAGGCTATAAAGTGGTCTTT	TRBV29	TRBJ2-4	CASSLKENTLYF	TGTGCTAGCAGTTTAAAGGAAAACACCTTGTACTTT	TRUE
CT_255	1	TRAV3D-3	TRAJ7	CAVRVYSNNRLTL	TGCGCAGTCAGGGTCTACAGCAACAACAGACTTACTTTG	TRBV13-3	TRBJ1-1	CASSDSANTEVFF	TGTGCCAGCAGTGATTCAGCAAACACAGAAGTCTTCTTT	TRUE
CT_256	1	TRAV7D-4	TRAJ22	CAASERSSGSWQLIF	TGTGCAGCTAGTGAGCGATCTTCTGGCAGCTGGCAACTCATCTTT	TRBV16	TRBJ2-3	CASSLDRSAETLYF	TGTGCAAGCAGCTTAGATCGTAGTGCAGAAACGCTGTATTTT	TRUE
CT_258	1	TRAV7D-2	TRAJ21	CAASMSNYNVLYF	TGTGCAGCAAGCATGTCTAATTACAACGTGCTTTACTTC	TRBV10	TRBJ2-3	CASSAGTGGPETLYF	TGTGCCAGCAGCGCCGGGACTGGGGGACCAGAAACGCTGTATTTT	TRUE
CT_260	1	TRAV7N-6	TRAJ22	CAVQSSGSWQLIF	TGTGCAGTTCAATCTTCTGGCAGCTGGCAACTCATCTTT	TRBV5	TRBJ1-6	CASSQDRRNSYNSPLYF	TGTGCCAGCAGCCAAGATCGCAGGAATTCCTATAATTCGCCCCTCTACTTT	TRUE
CT_262	1	TRAV9-2	TRAJ39	CVLSGGDAGAKLTF	TGTGTTTTGAGCGGGGGGGATGCAGGTGCCAAGCTCACATTC	TRBV12-2	TRBJ1-1	CASSLDANTEVFF	TGTGCCAGCTCTCTCGACGCAAACACAGAAGTCTTCTTT	TRUE
CT_263	1	TRAV4-4-DV10	TRAJ47	CAAQDYANKMIF	TGTGCTGCCCAGGACTATGCAAACAAGATGATCTTT	TRBV29	TRBJ1-2	CASSPGQGAGSDYTF	TGTGCTAGCAGTCCTGGACAGGGGGCAGGCTCCGACTACACCTTC	TRUE
CT_264	1	TRAV7-1	TRAJ13	CAVNSGTYQRF	TGTGCAGTAAATTCTGGGACTTACCAGAGGTTT	TRBV29	TRBJ1-4	CASSFGTPNERLFF	TGTGCTAGCAGTTTTGGGACACCCAACGAAAGATTATTTTTC	TRUE
CT_265	1	TRAV19	TRAJ49	CAAIPNTGYQNFYF	TGCGCAGCGATTCCGAACACGGGTTACCAGAACTTCTATTTT	TRBV17	TRBJ2-3	CASSGQGADAETLYF	TGTGCTAGCAGCGGACAGGGGGCAGATGCAGAAACGCTGTATTTT	TRUE
CT_267	1	TRAV6N-6	TRAJ7	CALSPPDYSNNRLTL	TGCGCTCTGAGTCCCCCCGACTACAGCAACAACAGACTTACTTTG	TRBV19	TRBJ2-4	CASTRTGGSQNTLYF	TGTGCCAGCACCCGGACTGGGGGTAGTCAAAACACCTTGTACTTT	TRUE
CT_269	1	TRAV12-2	TRAJ33	CALSDPDSNYQLIW	TGTGCTTTGAGTGATCCGGATAGCAACTATCAGTTGATCTGG	TRBV14	TRBJ1-1	CASRTTGGANTEVFF	TGTGCCAGCAGAACAACAGGGGGCGCGAACACAGAAGTCTTCTTT	TRUE
CT_270	1	TRAV6-2	TRAJ9	CVLGEMGYKLTF	TGTGTTCTGGGTGAGATGGGCTACAAACTTACCTTC	TRBV12-2	TRBJ1-2	CASSPGQTNSDYTF	TGTGCCAGCTCTCCGGGACAAACAAACTCCGACTACACCTTC	TRUE
CT_271	1	TRAV7-3	TRAJ32	CAVMNYGSSGNKLIF	TGTGCAGTCATGAATTATGGGAGCAGTGGCAACAAGCTCATCTTT	TRBV2	TRBJ1-6	CASSQDRRNSYNSPLYF	TGTGCCAGCAGCCAGGACAGGCGAAATTCCTATAATTCGCCCCTCTACTTT	TRUE
CT_272	1	TRAV14-3	TRAJ48	CAAANYGNEKITF	TGTGCAGCAGCCAACTATGGAAATGAGAAAATAACTTTT	TRBV13-3	TRBJ2-7	CASSDPRDEQYF	TGTGCCAGCAGTGATCCCAGGGATGAACAGTACTTC	TRUE
CT_273	1	TRAV5-4	TRAJ31	CAASNSNNRIFF	TGTGCTGCAAGTAACAGCAATAACAGAATCTTCTTT	TRBV19	TRBJ2-4	CASSPGLSQNTLYF	TGTGCCAGCAGCCCCGGACTGAGTCAAAACACCTTGTACTTT	TRUE
CT_276	1	TRAV7D-2	TRAJ22	CAASASSGSWQLIF	TGTGCAGCATCTGCATCTTCTGGCAGCTGGCAACTCATCTTT	TRBV16	TRBJ2-3	CASSSTGETLYF	TGTGCAAGCAGCTCGACTGGTGAAACGCTGTATTTT	TRUE
CT_277	1	TRAV4D-4	TRAJ13	CAASNSGTYQRF	TGTGCTGCTTCAAATTCTGGGACTTACCAGAGGTTT	TRBV13-1	TRBJ1-1	CASSARTANTEVFF	TGTGCCAGCAGTGCCCGGACAGCAAACACAGAAGTCTTCTTT	TRUE
CT_278	1	TRAV7D-2	TRAJ30	CAASGTNAYKVIF	TGTGCAGCAAGCGGCACAAATGCTTACAAAGTCATCTTT	TRBV29	TRBJ1-1	CASSLKDTEVFF	TGTGCTAGCAGTTTAAAGGACACAGAAGTCTTCTTT	TRUE
CT_280	1	TRAV3D-3	TRAJ26	CAVSGNYAQGLTF	TGCGCAGTCAGTGGGAACTATGCCCAGGGATTAACCTTC	TRBV19	TRBJ2-3	CASRGQESAETLYF	TGTGCCAGCAGGGGACAGGAGAGTGCAGAAACGCTGTATTTT	TRUE
CT_281	1	TRAV6N-7	TRAJ13	CALASNSGTYQRF	TGTGCTCTGGCCTCCAATTCTGGGACTTACCAGAGGTTT	TRBV12-2	TRBJ2-7	CASSLTGSEQYF	TGTGCCAGCTCCCTGACTGGGAGCGAACAGTACTTC	TRUE
CT_284	1	TRAV7-3	TRAJ33	CAGPDSNYQLIW	TGTGCAGGTCCGGATAGCAACTATCAGTTGATCTGG	TRBV2	TRBJ1-6	CASSQDRRNSYNSPLYF	TGTGCCAGCAGCCAAGATCGGCGAAATTCCTATAATTCGCCCCTCTACTTT	TRUE
CT_285	1	TRAV6N-6	TRAJ22	CALSGSWQLIF	TGCGCTCTTTCTGGCAGCTGGCAACTCATCTTT	TRBV10	TRBJ1-4	CASSRGTGISNERLFF	TGTGCCAGCAGCCGCGGGACAGGGATTTCCAACGAAAGATTATTTTTC	TRUE
CT_288	1	TRAV13N-1	TRAJ11	CAMRASGYNKLTF	TGTGCTATGCGGGCCTCGGGATACAACAAACTCACTTTT	TRBV1	TRBJ2-3	CTCSADLRGSAETLYF	TGCACCTGCAGTGCAGATCTTAGGGGAAGTGCAGAAACGCTGTATTTT	TRUE
CT_289	1	TRAV8D-2	TRAJ22	CATSSGSWQLIF	TGTGCTACATCTTCTGGCAGCTGGCAACTCATCTTT	TRBV19	TRBJ2-7	CASSMGDNYEQYF	TGTGCCAGCAGTATGGGAGACAACTATGAACAGTACTTC	TRUE
CT_290	1	TRAV4-2	TRAJ35	CAGQTGFASALTF	TGTGCTGGTCAGACAGGCTTTGCAAGTGCGCTGACATTT	TRBV31	TRBJ1-1	CAWRRQDANTEVFF	TGTGCCTGGAGAAGACAGGATGCAAACACAGAAGTCTTCTTT	TRUE
CT_291	1	TRAV16N	TRAJ33	CAMREGGSNYQLIW	TGTGCTATGAGAGAGGGGGGTAGCAACTATCAGTTGATCTGG	TRBV13-1	TRBJ2-2	CASRGGANTGQLYF	TGTGCCAGCAGGGGGGGGGCAAACACCGGGCAGCTCTACTTT	TRUE
CT_292	1	TRAV16N	TRAJ17	CAMREPTNSAGNKLTF	TGTGCTATGAGAGAGCCGACTAACAGTGCAGGGAACAAGCTAACTTTT	TRBV13-1	TRBJ2-2	CASKAGGNTGQLYF	TGTGCCAGCAAGGCAGGGGGAAACACCGGGCAGCTCTACTTT	TRUE
CT_293	1	TRAV7-5	TRAJ23	CAVTMNYNQGKLIF	TGTGCAGTGACCATGAATTATAACCAGGGGAAGCTTATCTTT	TRBV12-1	TRBJ2-7	CASSLPGGTYEQYF	TGTGCCAGCTCTCTCCCTGGGGGAACCTATGAACAGTACTTC	TRUE
CT_294	1	TRAV16D-DV11	TRAJ13	CAMREGRSGTYQRF	TGTGCTATGAGAGAGGGCCGGTCTGGGACTTACCAGAGGTTT	TRBV13-1	TRBJ2-2	CASSGGGNTGQLYF	TGTGCCAGCAGTGGGGGAGGCAACACCGGGCAGCTCTACTTT	TRUE
CT_296	1	TRAV7-6	TRAJ39	CAVSNAGAKLTF	TGTGCAGTGAGCAATGCAGGTGCCAAGCTCACATTC	TRBV29	TRBJ2-1	CASSLSQGNYAEQFF	TGTGCTAGCAGTTTATCTCAGGGGAACTATGCTGAGCAGTTCTTC	TRUE
CT_298	1	TRAV9-2	TRAJ49	CVLRDTGYQNFYF	TGTGTTTTGAGGGACACGGGTTACCAGAACTTCTATTTT	TRBV20	TRBJ2-7	CGASPWGGAEQYF	TGTGGTGCTAGTCCCTGGGGGGGCGCTGAACAGTACTTC	TRUE
CT_299	1	TRAV9D-3	TRAJ7	CAVDYSNNRLTL	TGTGCTGTGGACTACAGCAACAACAGACTTACTTTG	TRBV17	TRBJ2-1	CASRGGARYAEQFF	TGTGCTAGCAGGGGGGGGGCGCGGTATGCTGAGCAGTTCTTC	TRUE
CT_304	1	TRAV7-5	TRAJ49	CAVNPGYQNFYF	TGTGCAGTCAACCCGGGTTACCAGAACTTCTATTTT	TRBV2	TRBJ1-6	CASSQDRRNSYNSPLYF	TGTGCCAGCAGCCAAGATAGGCGGAATTCCTATAATTCGCCCCTCTACTTT	TRUE
CT_310	1	TRAV4-4-DV10	TRAJ50	CAARPPSFSKLVF	TGTGCTGCGCGACCCCCCTCCTTCAGCAAGCTGGTGTTT	TRBV13-1	TRBJ1-1	CASRDSANTEVFF	TGTGCCAGCAGGGACAGTGCAAACACAGAAGTCTTCTTT	TRUE
CT_312	1	TRAV5-4	TRAJ43	CAASVHNNAPRF	TGTGCTGCAAGTGTACACAACAATGCCCCACGATTT	TRBV12-1	TRBJ2-7	CASSPWGSYEQYF	TGTGCCAGCTCTCCCTGGGGCTCCTATGAACAGTACTTC	TRUE
CT_313	1	TRAV7-3	TRAJ23	CAVMNYNQGKLIF	TGTGCAGTGATGAATTATAACCAGGGGAAGCTTATCTTT	TRBV2	TRBJ1-6	CASSQDRRNSYNSPLYF	TGTGCCAGCAGCCAAGATCGCCGCAATTCCTATAATTCGCCCCTCTACTTT	TRUE
CT_315	1	TRAV13N-1	TRAJ17	CATSAGNKLTF	TGTGCTACCAGTGCAGGGAACAAGCTAACTTTT	TRBV2	TRBJ2-5	CASSQESPDRQDTQYF	TGTGCCAGCAGCCAAGAAAGCCCGGACAGGCAAGACACCCAGTACTTT	TRUE
CT_316	1	TRAV13N-3	TRAJ49	CAMELTGYQNFYF	TGTGCTATGGAACTCACGGGTTACCAGAACTTCTATTTT	TRBV1	TRBJ2-1	CTCSAVGIYAEQFF	TGCACCTGCAGTGCAGTTGGGATTTATGCTGAGCAGTTCTTC	TRUE
CT_318	1	TRAV16	TRAJ42	CAMRTSGGSNAKLTF	TGTGCTATGAGAACCTCTGGAGGAAGCAATGCAAAGCTAACCTTC	TRBV13-1	TRBJ2-2	CASSGGSNTGQLYF	TGTGCCAGCAGTGGCGGGTCAAACACCGGGCAGCTCTACTTT	TRUE
CT_320	1	TRAV10N	TRAJ13	CAASTRNSGTYQRF	TGTGCAGCAAGCACGAGGAATTCTGGGACTTACCAGAGGTTT	TRBV13-3	TRBJ2-7	CASSDRLGGQYEQYF	TGTGCCAGCAGTGATCGACTGGGGGGGCAGTATGAACAGTACTTC	TRUE
CT_321	1	TRAV16	TRAJ34	CAMRANTNKVVF	TGTGCTATGAGAGCCAATACCAACAAAGTCGTCTTT	TRBV5	TRBJ1-3	CASSARDNSGNTLYF	TGTGCCAGCAGCGCCCGGGACAATTCTGGAAATACGCTCTATTTT	TRUE
CT_322	1	TRAV3D-3	TRAJ26	CAVSSNYAQGLTF	TGCGCAGTCAGCTCTAACTATGCCCAGGGATTAACCTTC	TRBV19	TRBJ2-3	CASSRSSAETLYF	TGTGCCAGCAGCCGGTCTAGTGCAGAAACGCTGTATTTT	TRUE
CT_325	1	TRAV6-7-DV9	TRAJ52	CALSALTGANTGKLTF	TGTGCTCTGAGTGCCCTCACTGGAGCTAACACTGGAAAGCTCACGTTT	TRBV13-1	TRBJ1-5	CASSDPGNNNQAPLF	TGTGCCAGCAGTGACCCGGGAAATAACAACCAGGCTCCGCTTTTT	TRUE
CT_327	1	TRAV8-1	TRAJ12	CATRTGGYKVVF	TGTGCTACCCGGACTGGAGGCTATAAAGTGGTCTTT	TRBV12-1	TRBJ2-7	CASSPGPSSYEQYF	TGTGCCAGCTCCCCGGGACCGAGCTCCTATGAACAGTACTTC	TRUE
CT_328	1	TRAV16N	TRAJ42	CAMRVSGGSNAKLTF	TGTGCTATGAGAGTGTCTGGAGGAAGCAATGCAAAGCTAACCTTC	TRBV13-1	TRBJ2-2	CASSGGANTGQLYF	TGTGCCAGCAGTGGGGGGGCAAACACCGGGCAGCTCTACTTT	TRUE
CT_330	1	TRAV16D-DV11	TRAJ15	CAMRSYQGGRALIF	TGTGCTATGAGATCCTACCAGGGAGGCAGAGCTCTGATATTT	TRBV13-1	TRBJ2-2	CASSGGANTGQLYF	TGTGCCAGCAGTGGGGGGGCAAACACCGGGCAGCTCTACTTT	TRUE
CT_338	1	TRAV13-4-DV7	TRAJ52	CAMEPGANTGKLTF	TGTGCTATGGAACCTGGAGCTAACACTGGAAAGCTCACGTTT	TRBV14	TRBJ2-7	CASSFTYEQYF	TGTGCCAGCAGTTTCACCTATGAACAGTACTTC	TRUE
CT_339	1	TRAV6-3	TRAJ21	CAMRNYNVLYF	TGTGCTATGAGGAATTACAACGTGCTTTACTTC	TRBV1	TRBJ2-4	CTCSASGTGGGSQNTLYF	TGCACCTGCAGTGCGTCCGGGACTGGGGGGGGGAGTCAAAACACCTTGTACTTT	TRUE
CT_340	1	TRAV16N	TRAJ42	CAMRVSGGSNAKLTF	TGTGCTATGAGAGTTTCTGGAGGAAGCAATGCAAAGCTAACCTTC	TRBV13-1	TRBJ2-2	CASSGGGNTGQLYF	TGTGCCAGCAGTGGTGGGGGGAACACCGGGCAGCTCTACTTT	TRUE
CT_341	1	TRAV14-3	TRAJ43	CAASPNNNNAPRF	TGTGCAGCAAGCCCCAATAACAACAATGCCCCACGATTT	TRBV13-1	TRBJ2-1	CASSGPGQNYAEQFF	TGTGCCAGCAGTGGTCCGGGACAAAACTATGCTGAGCAGTTCTTC	TRUE
CT_343	1	TRAV16	TRAJ53	CAMREGKGGGSNYKLTF	TGTGCTATGAGAGAGGGGAAAGGTGGAGGCAGCAATTACAAACTGACATTT	TRBV5	TRBJ2-7	CASSQDLGGLYEQYF	TGTGCCAGCAGCCAAGACCTGGGGGGCCTCTATGAACAGTACTTC	TRUE
CT_344	1	TRAV7D-2	TRAJ26	CAARNNYAQGLTF	TGTGCAGCCCGAAATAACTATGCCCAGGGATTAACCTTC	TRBV12-2	TRBJ1-6	CASSLDRRNSYNSPLYF	TGTGCCAGCTCTCTGGACAGGAGGAATTCCTATAATTCGCCCCTCTACTTT	TRUE
CT_345	1	TRAV12-2	TRAJ42	CAANSGGSNAKLTF	TGTGCTGCGAATTCTGGAGGAAGCAATGCAAAGCTAACCTTC	TRBV3	TRBJ1-4	CASSSQNSNERLFF	TGTGCCAGCAGCTCACAAAATTCCAACGAAAGATTATTTTTC	TRUE
CT_346	1	TRAV10	TRAJ47	CAADYANKMIF	TGTGCAGCAGACTATGCAAACAAGATGATCTTT	TRBV19	TRBJ1-1	CASSPGQYTEVFF	TGTGCCAGCAGCCCGGGACAGTACACAGAAGTCTTCTTT	TRUE
CT_349	1	TRAV19	TRAJ34	CAAHPSNTNKVVF	TGCGCAGCCCATCCTTCCAATACCAACAAAGTCGTCTTT	TRBV31	TRBJ2-7	CAWSLGQTYEQYF	TGTGCCTGGAGTCTAGGACAAACATATGAACAGTACTTC	TRUE
CT_350	1	TRAV7-5	TRAJ12	CAVSSRGGYKVVF	TGTGCAGTGAGCTCGAGGGGAGGCTATAAAGTGGTCTTT	TRBV13-1	TRBJ1-6	CASSDNYNSPLYF	TGTGCCAGCAGTGACAACTATAATTCGCCCCTCTACTTT	TRUE
CT_351	1	TRAV16N	TRAJ7	CAMREGRRSNNRLTL	TGTGCTATGAGAGAGGGCCGTCGGAGCAACAACAGACTTACTTTG	TRBV13-1	TRBJ2-2	CASKGGSNTGQLYF	TGTGCCAGCAAGGGGGGGTCAAACACCGGGCAGCTCTACTTT	TRUE
CT_352	1	TRAV10D	TRAJ47	CAASIRYANKMIF	TGTGCAGCAAGCATCCGGTATGCAAACAAGATGATCTTT	TRBV3	TRBJ1-3	CASSPTGSGNTLYF	TGTGCCAGCAGCCCTACAGGTTCTGGAAATACGCTCTATTTT	TRUE
CT_353	1	TRAV7-3	TRAJ32	CAENYGSSGNKLIF	TGTGCAGAGAATTATGGGAGCAGTGGCAACAAGCTCATCTTT	TRBV2	TRBJ1-6	CASSQDRRSSYNSPLYF	TGTGCCAGCAGCCAAGATCGGCGCAGTTCCTATAATTCGCCCCTCTACTTT	TRUE
CT_355	1	TRAV8-1	TRAJ12	CATRTGGYKVVF	TGTGCTACTAGGACTGGAGGCTATAAAGTGGTCTTT	TRBV12-1	TRBJ2-7	CASSPGPSSYEQYF	TGTGCCAGCTCGCCGGGACCCAGCTCCTATGAACAGTACTTC	TRUE
CT_356	1	TRAV10	TRAJ26	CAASNYAQGLTF	TGTGCAGCAAGCAACTATGCCCAGGGATTAACCTTC	TRBV19	TRBJ2-7	CASSIMDLSYEQYF	TGTGCCAGCAGTATAATGGACCTCTCCTATGAACAGTACTTC	TRUE
CT_358	1	TRAV12D-3	TRAJ23	CALSGYNQGKLIF	TGTGCTCTGAGTGGGTATAACCAGGGGAAGCTTATCTTT	TRBV17	TRBJ2-1	CASRTGGAYAEQFF	TGTGCTAGCAGGACTGGGGGGGCCTATGCTGAGCAGTTCTTC	TRUE
CT_359	1	TRAV6-4	TRAJ43	CALVNNNNAPRF	TGTGCTCTGGTCAATAACAACAATGCCCCACGATTT	TRBV5	TRBJ2-7	CASSQGLGGRGEQYF	TGTGCCAGCAGCCAGGGACTGGGGGGGCGCGGTGAACAGTACTTC	TRUE
CT_360	1	TRAV3D-3	TRAJ26	CAVSYNYAQGLTF	TGCGCAGTCAGTTATAACTATGCCCAGGGATTAACCTTC	TRBV13-1	TRBJ2-3	CASSGDSAETLYF	TGTGCCAGCAGTGGGGACAGTGCAGAAACGCTGTATTTT	TRUE
CT_361	1	TRAV12-2	TRAJ31	CAPNSNNRIFF	TGTGCCCCCAATAGCAATAACAGAATCTTCTTT	TRBV13-1	TRBJ2-2	CASKGGGNTGQLYF	TGTGCCAGCAAAGGCGGGGGGAACACCGGGCAGCTCTACTTT	TRUE
CT_362	1	TRAV13-1	TRAJ30	CASHDTNAYKVIF	TGTGCTTCGCATGACACAAATGCTTACAAAGTCATCTTT	TRBV12-2	TRBJ1-5	CASSLGWDNQAPLF	TGTGCCAGCTCCCTAGGGTGGGACAACCAGGCTCCGCTTTTT	TRUE
CT_364	1	TRAV16N	TRAJ12	CAMREGTGGYKVVF	TGTGCTATGAGAGAGGGGACTGGAGGCTATAAAGTGGTCTTT	TRBV19	TRBJ2-7	CASSIGWGGSEQYF	TGTGCCAGCAGTATAGGCTGGGGGGGCTCTGAACAGTACTTC	TRUE
CT_365	1	TRAV6D-3	TRAJ15	CAMSAQGGRALIF	TGTGCTATGAGTGCCCAGGGAGGCAGAGCTCTGATATTT	TRBV3	TRBJ1-1	CASSSGTTNTEVFF	TGTGCCAGCAGCTCCGGGACAACAAACACAGAAGTCTTCTTT	TRUE
CT_366	1	TRAV6-6	TRAJ34	CALGGTSNTNKVVF	TGTGCTCTGGGGGGGACTTCCAATACCAACAAAGTCGTCTTT	TRBV20	TRBJ2-3	CGARGDWSAETLYF	TGTGGTGCTAGGGGGGACTGGAGTGCAGAAACGCTGTATTTT	TRUE
CT_367	1	TRAV9D-3	TRAJ24	CAVKATASLGKLQF	TGTGCTGTGAAGGCAACTGCCAGTTTGGGGAAACTGCAGTTT	TRBV12-1	TRBJ2-2	CASSRRGEAGQLYF	TGTGCCAGCTCCCGCAGGGGAGAGGCCGGGCAGCTCTACTTT	TRUE
CT_369	1	TRAV7D-4	TRAJ11	CAASDSGYNKLTF	TGTGCAGCTAGCGACTCGGGATACAACAAACTCACTTTT	TRBV2	TRBJ1-6	CASSPDRRNSYNSPLYF	TGTGCCAGCAGCCCCGACAGGAGGAATTCCTATAATTCGCCCCTCTACTTT	TRUE
CT_370	1	TRAV3-1	TRAJ7	CAVSGGYSNNRLTL	TGCGCAGTCAGTGGGGGGTACAGCAACAACAGACTTACTTTG	TRBV13-1	TRBJ2-2	CASSGGANTGQLYF	TGTGCCAGCAGTGGGGGGGCAAACACCGGGCAGCTCTACTTT	TRUE
CT_371	1	TRAV16	TRAJ53	CAMRPGNSGGSNYKLTF	TGTGCTATGAGGCCTGGGAACAGTGGAGGCAGCAATTACAAACTGACATTT	TRBV19	TRBJ2-2	CASSNGGQTGQLYF	TGTGCCAGCAGTAACGGGGGGCAGACCGGGCAGCTCTACTTT	TRUE
CT_372	1	TRAV16N	TRAJ30	CAMREGDTNAYKVIF	TGTGCTATGAGAGAGGGAGACACAAATGCTTACAAAGTCATCTTT	TRBV3	TRBJ2-2	CASSLNTGQLYF	TGTGCCAGCAGCCTAAACACCGGGCAGCTCTACTTT	TRUE
CT_374	1	TRAV3D-3	TRAJ26	CAVSDNYAQGLTF	TGCGCAGTCAGTGATAACTATGCCCAGGGATTAACCTTC	TRBV17	TRBJ2-3	CASSRDSAETLYF	TGTGCTAGCAGTAGGGACAGTGCAGAAACGCTGTATTTT	TRUE
CT_375	1	TRAV7-6	TRAJ32	CAAMNYGSSGNKLIF	TGTGCAGCCATGAATTATGGGAGCAGTGGCAACAAGCTCATCTTT	TRBV19	TRBJ2-7	CASSIGRGGEQYF	TGTGCCAGCAGTATAGGGCGGGGAGGGGAACAGTACTTC	TRUE
CT_376	1	TRAV16N	TRAJ7	CAMRENSNNRLTL	TGTGCTATGAGAGAGAACAGCAACAACAGACTTACTTTG	TRBV12-1	TRBJ2-7	CASSPDWGSSYEQYF	TGTGCCAGCTCCCCGGACTGGGGCTCCTCCTATGAACAGTACTTC	TRUE
CT_378	1	TRAV5-4	TRAJ31	CAASEDSNNRIFF	TGTGCTGCAAGTGAGGATAGCAATAACAGAATCTTCTTT	TRBV31	TRBJ2-7	CAWSLAGYEQYF	TGTGCCTGGAGTCTAGCTGGGTATGAACAGTACTTC	TRUE
CT_379	1	TRAV7N-6	TRAJ44	CAVRTGSGGKLTL	TGTGCAGTGAGAACTGGCAGTGGTGGAAAACTCACTTTG	TRBV1	TRBJ2-7	CTCSADLWGDSYEQYF	TGCACCTGCAGTGCAGATCTCTGGGGGGACTCCTATGAACAGTACTTC	TRUE
CT_381	1	TRAV13-1	TRAJ50	CALWASSSFSKLVF	TGTGCTTTGTGGGCATCCTCCTCCTTCAGCAAGCTGGTGTTT	TRBV16	TRBJ2-1	CASSLGGAGAEQFF	TGTGCAAGCAGCTTAGGGGGGGCTGGGGCTGAGCAGTTCTTC	TRUE
CT_382	1	TRAV16N	TRAJ37	CAMREKGNTGKLIF	TGTGCTATGAGAGAGAAAGGCAATACCGGAAAACTCATCTTT	TRBV19	TRBJ2-3	CASSTLGGGAETLYF	TGTGCCAGCAGTACCCTGGGGGGTGGTGCAGAAACGCTGTATTTT	TRUE
CT_383	1	TRAV6D-5	TRAJ32	CVLGDLGNYGSSGNKLIF	TGTGTTCTGGGTGATCTGGGGAATTATGGGAGCAGTGGCAACAAGCTCATCTTT	TRBV13-1	TRBJ2-2	CASRGGGNTGQLYF	TGTGCCAGCAGAGGAGGGGGGAACACCGGGCAGCTCTACTTT	TRUE
CT_152	1	TRAV12D-2	TRAJ24	CALRATASLGKLQF	TGTGCTTTGAGGGCAACTGCCAGTTTGGGGAAACTGCAGTTT	TRBV5	TRBJ2-7	CASSQDTGLGDSYEQYF	TGTGCCAGCAGCCAAGATACGGGACTGGGGGACTCCTATGAACAGTACTTC	TRUE
CT_385	1	TRAV16D-DV11	TRAJ24	CAMRTASLGKLQF	TGTGCTATGAGAACTGCCAGTTTGGGGAAACTGCAGTTT	TRBV13-1	TRBJ2-2	CASSGGANTGQLYF	TGTGCCAGCAGTGGGGGGGCAAACACCGGGCAGCTCTACTTT	TRUE
CT_389	1	TRAV12D-2	TRAJ2	CALSLNTGGLSGKLTF	TGTGCTTTGAGTTTGAATACTGGAGGACTAAGTGGTAAATTAACATTC	TRBV2	TRBJ1-6	CASSQDYRGNSPLYF	TGTGCCAGCAGCCAAGATTACAGGGGGAATTCGCCCCTCTACTTT	TRUE
CT_390	1	TRAV12-2	TRAJ27	CALRYNTNTGKLTF	TGTGCTTTGAGGTATAACACCAATACAGGCAAATTAACCTTT	TRBV12-2	TRBJ1-1	CASSATGGAEVFF	TGTGCCAGCTCTGCGACAGGGGGCGCGGAAGTCTTCTTT	TRUE
CT_391	1	TRAV19	TRAJ56	CAAGATGGNNKLTF	TGCGCAGCAGGTGCGACTGGAGGCAATAATAAGCTGACTTTT	TRBV5	TRBJ2-4	CASSLTGTGQNTLYF	TGTGCCAGCAGCCTGACTGGGACGGGTCAAAACACCTTGTACTTT	TRUE
CT_392	1	TRAV6D-4	TRAJ7	CALVYSNNRLTL	TGTGCTCTGGTCTACAGCAACAACAGACTTACTTTG	TRBV19	TRBJ2-4	CASIRTGGSQNTLYF	TGTGCCAGCATTCGGACTGGGGGGTCTCAAAACACCTTGTACTTT	TRUE
CT_393	1	TRAV3D-3	TRAJ21	CAVSALSNYNVLYF	TGCGCAGTCAGTGCATTGTCTAATTACAACGTGCTTTACTTC	TRBV15	TRBJ1-1	CASSSGIQEVFF	TGTGCCAGCAGTTCCGGGATCCAGGAAGTCTTCTTT	TRUE
CT_395	1	TRAV7N-6	TRAJ9	CAVSNMGYKLTF	TGTGCAGTGTCCAACATGGGCTACAAACTTACCTTC	TRBV14	TRBJ2-7	CASSFWGGGLGEQYF	TGTGCCAGCAGTTTCTGGGGGGGCGGATTGGGTGAACAGTACTTC	TRUE
CT_396	1	TRAV16	TRAJ32	CAMREGMNYGSSGNKLIF	TGTGCTATGAGAGAGGGTATGAATTATGGGAGCAGTGGCAACAAGCTCATCTTT	TRBV10	TRBJ2-5	CASSFRDWGINQDTQYF	TGTGCCAGCAGCTTCCGGGACTGGGGGATTAACCAAGACACCCAGTACTTT	TRUE
CT_397	1	TRAV3-3	TRAJ52	CAVRLYTGANTGKLTF	TGCGCAGTCAGGCTTTACACTGGAGCTAACACTGGAAAGCTCACGTTT	TRBV14	TRBJ2-1	CASSRGNYAEQFF	TGTGCCAGCAGCCGGGGGAACTATGCTGAGCAGTTCTTC	TRUE
CT_402	1	TRAV12-2	TRAJ34	CALTSNTNKVVF	TGTGCTTTGACATCCAATACCAACAAAGTCGTCTTT	TRBV13-3	TRBJ1-4	CASSDVYSNERLFF	TGTGCCAGCAGTGATGTGTACAGTAACGAAAGATTATTTTTC	TRUE
CT_403	1	TRAV7-2	TRAJ45	CARGPEGADRLTF	TGTGCGCGGGGCCCAGAAGGTGCAGATAGACTCACCTTT	TRBV13-1	TRBJ2-7	CASSVARGGAEYF	TGTGCCAGCAGTGTCGCGAGGGGGGGCGCGGAGTACTTC	TRUE
CT_404	1	TRAV3-3	TRAJ31	CAVSANSNNRIFF	TGCGCAGTCAGTGCGAATAGCAATAACAGAATCTTCTTT	TRBV30	TRBJ2-3	CSSSMDSAETLYF	TGTAGTTCTAGTATGGACAGTGCAGAAACGCTGTATTTT	TRUE
CT_405	1	TRAV4-3	TRAJ27	CAAEYNTNTGKLTF	TGTGCTGCTGAGTATAACACCAATACAGGCAAATTAACCTTT	TRBV16	TRBJ2-1	CASSLGQYAEQFF	TGTGCAAGCAGCTTGGGACAGTATGCTGAGCAGTTCTTC	TRUE
CT_407	1	TRAV11	TRAJ56	CVVGATGGNNKLTF	TGTGTGGTGGGCGCTACTGGAGGCAATAATAAGCTGACTTTT	TRBV13-3	TRBJ2-1	CASSDWGGGAEQFF	TGTGCCAGCAGCGACTGGGGGGGCGGTGCTGAGCAGTTCTTC	TRUE
CT_408	1	TRAV16N	TRAJ32	CAMREGHGSSGNKLIF	TGTGCTATGAGAGAGGGACATGGGAGCAGTGGCAACAAGCTCATCTTT	TRBV13-1	TRBJ2-2	CASSGGGNTGQLYF	TGTGCCAGCAGTGGGGGGGGTAACACCGGGCAGCTCTACTTT	TRUE
CT_409	1	TRAV6-6	TRAJ40	CALGYTGNYKYVF	TGTGCTCTGGGTTATACAGGAAACTACAAATACGTCTTT	TRBV13-3	TRBJ2-5	CASSELGGRGRDTQYF	TGTGCCAGCAGTGAACTGGGGGGGCGCGGGCGAGACACCCAGTACTTT	TRUE
CT_411	1	TRAV13-2	TRAJ43	CALRNNNNAPRF	TGTGCTCTGCGCAATAACAACAATGCCCCACGATTT	TRBV20	TRBJ2-7	CGARDGGGEQYF	TGTGGTGCTAGGGATGGGGGAGGGGAACAGTACTTC	TRUE
CT_412	1	TRAV12D-3	TRAJ37	CALSDRTGNTGKLIF	TGTGCTCTGAGTGATCGAACAGGCAATACCGGAAAACTCATCTTT	TRBV20	TRBJ2-1	CGARGDWGANYAEQFF	TGTGGTGCTAGGGGGGACTGGGGGGCTAACTATGCTGAGCAGTTCTTC	TRUE
CT_414	1	TRAV14N-3	TRAJ43	CAASDNNNAPRF	TGTGCAGCAAGTGATAACAACAATGCCCCACGATTT	TRBV5	TRBJ2-7	CASSPRDRGFQYF	TGTGCCAGCAGCCCCCGGGACAGGGGATTTCAGTACTTC	TRUE
CT_415	1	TRAV4-4-DV10	TRAJ43	CAAKRNNNNAPRF	TGTGCTGCGAAGCGCAATAACAACAATGCCCCACGATTT	TRBV20	TRBJ2-7	CGARDGGGEQYF	TGTGGTGCTAGGGATGGGGGGGGTGAACAGTACTTC	TRUE
CT_416	1	TRAV3D-3	TRAJ23	CAAPNYNQGKLIF	TGCGCAGCCCCCAATTATAACCAGGGGAAGCTTATCTTT	TRBV29	TRBJ2-5	CASSLSSQGMDTQYF	TGTGCTAGCAGTTTATCGAGCCAGGGCATGGACACCCAGTACTTT	TRUE
CT_417	1	TRAV7-6	TRAJ56	CAVSMSPTGGNNKLTF	TGTGCAGTGAGCATGTCGCCTACTGGAGGCAATAATAAGCTGACTTTT	TRBV1	TRBJ1-6	CTCSADRRNSYNSPLYF	TGCACCTGCAGTGCAGATAGGAGGAATTCCTATAATTCGCCCCTCTACTTT	TRUE
CT_418	1	TRAV14-3	TRAJ45	CAANTEGADRLTF	TGTGCAGCGAATACAGAAGGTGCAGATAGACTCACCTTT	TRBV12-2	TRBJ1-3	CASSLAGAGNTLYF	TGTGCCAGCTCTCTCGCCGGGGCTGGAAATACGCTCTATTTT	TRUE
CT_421	1	TRAV7D-2	TRAJ21	CAATPMSNYNVLYF	TGTGCAGCAACACCTATGTCTAATTACAACGTGCTTTACTTC	TRBV31	TRBJ2-3	CAWSLGLGGTETLYF	TGTGCCTGGAGTCTCGGACTGGGGGGGACAGAAACGCTGTATTTT	TRUE
CT_423	1	TRAV3D-3	TRAJ17	CAVSLNSAGNKLTF	TGCGCAGTCAGCTTAAACAGTGCAGGGAACAAGCTAACTTTT	TRBV14	TRBJ1-6	CASRTGYNSPLYF	TGTGCCAGCAGGACAGGGTATAATTCGCCCCTCTACTTT	TRUE
