## Supplementary material for "Atomistic TCR-ligand interactions shape memory T-cell differentiation": Data S5

### Sheet: Contents
	Supplementary Data 5
	Contents:
	Sheet						Description
	01. Binding Parameters						Steady state and kinetic binding parameters extracted from SPR experiments for NP202, NP207, and NP105, representing the TEM, TBP, and TCM associated TCRs
	02. Sensorgrams & Affinity Curves						Steady state affinity curves and experimental sensorgrams aligned against 1:1 kinetic model detailing experimental results in which parameters were derived
	03. SDS-PAGE Gels						SDS-PAGE analysis showing protein used for SPR experiments before and after digest by HRV3C enzyme for the removal of the Leucine Zipper

### Sheet: 01. Binding Parameters
TCR	Steady State KD±SEM (μM)	Kinetic KD±SEM (μM)	Koff±SEM (1/S)	Lifetime±SEM (S)
202	8.38±1.10	8.24±0.55	0.7±0.04	1.43±0.09
207	2.67±0.01	1.97±0.19	0.19±0.004	5.17±0.09
105	3.84±0.72	3.85±0.61	0.04±0.005*	22.77±2.36*
				* Due to aggregation caused at higher concentration required by SPR, this value is less reliable

### Sheet: 02. Sensorgrams&Affinity Curves
				TCR		Steady State Affinity Curves		Alignment of 1:1 Binding Kinetic Model to Sensorgram
				NP202		#VALUE!		#VALUE!
				NP207		#VALUE!		#VALUE!
				NP105		#VALUE!		#VALUE!

### Sheet: 03. SDS-PAGE Gels
		SDS-PAGE Gel of NP105 and 207 in non reducing (left) or reducing (right) conditions. Before the addition of HRV3C (-) or after (+)		#VALUE!		#VALUE!
		SDS-PAGE Gel of NP202 in non reducing (left) or reducing (right) conditions. Before the addition of HRV3C (-) or after (+).The second sample (2), was excluded from SPR experiments.		#VALUE!		#VALUE!
