## Supplementary material for "Atomistic TCR-ligand interactions shape memory T-cell differentiation": Data S9

### Sheet: Ab&Tetramer
	Antibody
	Name	Clone	Fluoresence	Company	Dilution	Catalog #	RRID
	CD3	145-2C11	PE	BioLegend	1/100	100307	AB_312672
	CD3	145-2C11	APC	BioLegend	1/100	100312	AB_312677
	CD8a	53-6.7	PE-Cyanine7	Thermo Fisher Scientific	1/50 (i.v.)	25-0081-81	AB_469583
	CD8b	YTS156.7.7	PerCP/Cyanine5.5	BioLegend	1/100	126610	AB_2260149
	CD16/CD32	2.4G2	Purified	BD Pharmingen	1/100	553142	AB_394657
	CD44	IM7	Alexa Fluor488	BioLegend	1/200	103016	AB_493679
	CD44	IM7	Brilliant Violet 605	BioLegend	1/200	103047	AB_2562451
	CD44	IM7	Brilliant Violet 711	BioLegend	1/200	103057	AB_2564214
	CD44	IM7	PE/Cyanin7	BioLegend	1/200	103030	AB_830787
	CD45.1	A20	PE	BioLegend	1/100	110707	AB_313496
	CD45.1	A20	APC	BioLegend	1/100	110713	AB_313502
	CD45.1	A20	Brilliant Violet 605	BioLegend	1/125	110738	AB_2562565
	CD45.2	104	Alexa Fluor488	BioLegend	1/100	109816	AB_492868
	CD45.2	104	APC	BioLegend	1/100	109814	AB_389211
	CD45.2	104	Pacific blue	BioLegend	1/125	109820	AB_492872
	CD62L	MEL-14	Brilliant Violet 510	BioLegend	1/50	104441	AB_2561537
	CD62L	MEL-14	Brilliant violet 711	BioLegend	1/100	104445	AB_2564215
	Thy1.1	OX-7	PE	BioLegend	1/2000	202523	AB_1595635
	Thy1.2	30-H12	APC	BioLegend	1/50	105312	AB_313183
	TCRb	H57-597	PE	BioLegend	1/100	109207	AB_313430
	TCRb	H57-597	Alexa Fluor488	BioLegend	1/50	109215	AB_493344
	TCF-1	C63D9	Pacific blue	Cell Signaling	1/100	9066S	AB_2797696
	Phospho-CD3 zeta (Tyr142) antibody	EM-54	N/A	Thermo Fisher Scientific	1/1000	MA5-28538	AB_2745497
	Phospho-Tyrosine (4G10) antibody	4G10	N/A	Cell Signaling Technology	1/1000	96215S	AB_3096295
	CD3zeta (H146-968) antibody	H146-968	N/A	Santa Cruz Biotechnology	1/1000	SC-101411	AB_1120423
	CD3epsilon (2C11) antibody	145-2C11	N/A	BioLegend	5mg/mL	100302	AB_312667
	anti-Mouse IgG (H+L) secondary antibody, HRP	N/A	N/A	Invitrogen	1/500	626520	AB_2533947
	anti-Hamster IgG (H+L) secondary antibody, HRP	N/A	N/A	Jackson Immunoresearch Laboratories	1/500	127-035-160	AB_2338976
	Zombie Aqua	N/A	Violet Laser (405 nm)	BioLegend	1/200	423101
	Zombie NIR	N/A	Red Laser (633 nm)	BioLegend	1/200	423105
	Tetramer
	Name	Type	Fluoresence	Provider	Dilution or concentration	Catalog or task order #
	NP366-374/H-2Db	WT	APC	MBL	1/30	TB-M528-2
	NP366-374/H-2Db	WT	APC	NIH	1/100 or 10mg/mL	73558
	NP366-374/H-2Db	pMut (D227K)	APC	NIH	10mg/mL	73563
	PA224-233/H-2Db	WT	Brilliant Violet 421	NIH	1/100	73559
	PB1703-711/H-2Kb	WT	PE	NIH	1/100	73560
	Monomer
	Name	Type	Provider	Concentration	Catalog or task order #
	NP366-374/H-2Db	WT	NIH	200mg/mL	79637, 82564, 83721
	NP366-374/H-2Db	pMut (D227K)	NIH	0.05 mg/mL	77540, 79638, 82565

### Sheet: Vector
	Name	Company	Catalog #	RRID
	pMSCV-IRES-GFP Ⅱ vector	Addgene	52107	Addgene_52107

### Sheet: Reagent
	Name	Company	Catalog #
	DMEM medium	Gibco	10313021
	RPMI 1640 medium	Gibco	11875093
	X-vivo 15 Hematopoietic Serum-Free Culture Media	LONZA	04-418Q
	FBS	Sigma-Aldrich	F2442
	Penicillin and Streptomycin	Gibco	15070063
	L-glutamine	Corning	MT25005CI
	2-mercaptoethanol	Gibco	21985023
	Hygromycin B	Gibco	10687010
	Geneticin	Gibco	10131027
	Permeabilization buffer	Invitrogen	00-8333-56
	Retronectin	Takara Bio	T100B
	EasySep Mouse Hematopoietic Progenitor Cell Isolation Kit	STEMCELL Technologies	19856
	mIL-3	STEMCELL Technologies	78042
	hIL-6	STEMCELL Technologies	78050
	mSCF	STEMCELL Technologies	78064
	Mitomycin C	Sigma-Aldrich	M4287
	Mouse IL-2 DuoSet ELISA	R&D	DY402
	Arcturus Pico Pure RNA kit	ThermoFisher	KIT0204
	RNase-free DNase	Qiagen	79254
	SuperSignal West Pico Plus	Thermo Fisher Scientific	P134577
	NuPAGE Novex 4-12% Bis-Tris Gel	Life Technologies	NP0323BOX
	cOmplete, Protease Inhibitor Cocktail Tablets	Roche Diagnostics	4693159001
	GammaBind Plus Sepharose	Fisher Scientific	45002366
	Expi293 Expression Medium	Life Technologies	A1435101
	ExpiFectamine 293 Transfection Kit	Life Technologies	A14524
	Expi293F GnTI- Cells	Life Technologies	A39240
	Expi293F Cells	Life Technologies	A14527
	ZymoPURE™ II Plasmid Maxiprep	Thomas Scientific	1159U52
	Collagenase D	Sigma Aldrich	11088882001
	DNase I	Sigma Aldrich	DN25
